# Creating a universal SNP and small indel variant caller with deep neural networks

**DOI:** 10.1101/092890

**Authors:** Ryan Poplin, Pi-Chuan Chang, David Alexander, Scott Schwartz, Thomas Colthurst, Alexander Ku, Dan Newburger, Jojo Dijamco, Nam Nguyen, Pegah T. Afshar, Sam S. Gross, Lizzie Dorfman, Cory Y. McLean, Mark A. DePristo

## Abstract

Next-generation sequencing (NGS) is a rapidly evolving set of technologies that can be used to determine the sequence of an individual’s genome^1^ by calling genetic variants present in an individual using billions of short, errorful sequence reads^2^. Despite more than a decade of effort and thousands of dedicated researchers, the hand-crafted and parameterized statistical models used for variant calling still produce thousands of errors and missed variants in each genome^3,4^. Here we show that a deep convolutional neural network^5^ can call genetic variation in aligned next-generation sequencing read data by learning statistical relationships (likelihoods) between images of read pileups around putative variant sites and ground-truth genotype calls. This approach, called DeepVariant, outperforms existing tools, even winning the “highest performance” award for SNPs in a FDA-administered variant calling challenge. The learned model generalizes across genome builds and even to other mammalian species, allowing non-human sequencing projects to benefit from the wealth of human ground truth data. We further show that, unlike existing tools which perform well on only a specific technology, DeepVariant can learn to call variants in a variety of sequencing technologies and experimental designs, from deep whole genomes from 10X Genomics to Ion Ampliseq exomes. DeepVariant represents a significant step from expert-driven statistical modeling towards more automatic deep learning approaches for developing software to interpret biological instrumentation data.
