## Supplementary Materials for "Creating a universal SNP and small indel variant caller with deep neural networks"

sample_name	tech_name	caller	evaluator	key	value
NA12878	NA12878_10XGenomicsChromium	dv	evaluate_variants	n_snps	3739624
NA12878	NA12878_10XGenomicsChromium	dv	evaluate_variants	n_indels	644808
NA12878	NA12878_10XGenomicsChromium	dv	evaluate_variants	ti_tv_ratio	2.04
NA12878	NA12878_10XGenomicsChromium	dv	evaluate_variants	het_hom_ratio	1.54
NA12878	NA12878_10XGenomicsChromium	dv	evaluate_variants	insertion_deletion_ratio	0.94
NA12878	NA12878_10XGenomicsChromium	dv	evaluate_variants	ppv-snp_and_indel	99.91%
NA12878	NA12878_10XGenomicsChromium	dv	evaluate_variants	sensitivity-snp_and_indel	98.73%
NA12878	NA12878_10XGenomicsChromium	dv	evaluate_variants	F1-snp_and_indel	99.32%
NA12878	NA12878_10XGenomicsChromium	dv	evaluate_variants	ppv-snp	99.92%
NA12878	NA12878_10XGenomicsChromium	dv	evaluate_variants	sensitivity-snp	99.43%
NA12878	NA12878_10XGenomicsChromium	dv	evaluate_variants	F1-snp	99.67%
NA12878	NA12878_10XGenomicsChromium	dv	evaluate_variants	ppv-indel	99.83%
NA12878	NA12878_10XGenomicsChromium	dv	evaluate_variants	sensitivity-indel	92.76%
NA12878	NA12878_10XGenomicsChromium	dv	evaluate_variants	F1-indel	96.16%
NA12878	NA12878_10XGenomicsChromium	dv	evaluate_variants	non_reference_concordance_rate	99.37%
NA12878	NA12878_10XGenomicsChromium	dv	evaluate_variants	overall_genotype_concordance	99.37%
NA12878	NA12878_10XGenomicsChromium	dv	evaluate_variants	unmatched_true_alleles_rate	0.16%
NA12878	NA12878_10XGenomicsChromium	dv	evaluate_variants	unmatched_eval_alleles_rate	0.19%
NA12878	NA12878_10XGenomicsChromium	dv	vcfeval	F-measure	0.9877
NA12878	NA12878_10XGenomicsChromium	dv	vcfeval	False-neg	2987
NA12878	NA12878_10XGenomicsChromium	dv	vcfeval	False-pos	1027
NA12878	NA12878_10XGenomicsChromium	dv	vcfeval	Precision	0.9937
NA12878	NA12878_10XGenomicsChromium	dv	vcfeval	Sensitivity	0.9818
NA12878	NA12878_10XGenomicsChromium	dv	vcfeval	Threshold	6.009
NA12878	NA12878_10XGenomicsChromium	dv	vcfeval	True-pos	161375
NA12878	NA12878_10XGenomics	dv	evaluate_variants	n_snps	3619696
NA12878	NA12878_10XGenomics	dv	evaluate_variants	n_indels	479709
NA12878	NA12878_10XGenomics	dv	evaluate_variants	ti_tv_ratio	2.04
NA12878	NA12878_10XGenomics	dv	evaluate_variants	het_hom_ratio	1.47
NA12878	NA12878_10XGenomics	dv	evaluate_variants	insertion_deletion_ratio	0.94
NA12878	NA12878_10XGenomics	dv	evaluate_variants	ppv-snp_and_indel	99.47%
NA12878	NA12878_10XGenomics	dv	evaluate_variants	sensitivity-snp_and_indel	94.34%
NA12878	NA12878_10XGenomics	dv	evaluate_variants	F1-snp_and_indel	96.84%
NA12878	NA12878_10XGenomics	dv	evaluate_variants	ppv-snp	99.50%
NA12878	NA12878_10XGenomics	dv	evaluate_variants	sensitivity-snp	96.25%
NA12878	NA12878_10XGenomics	dv	evaluate_variants	F1-snp	97.85%
NA12878	NA12878_10XGenomics	dv	evaluate_variants	ppv-indel	99.20%
NA12878	NA12878_10XGenomics	dv	evaluate_variants	sensitivity-indel	77.93%
NA12878	NA12878_10XGenomics	dv	evaluate_variants	F1-indel	87.29%
NA12878	NA12878_10XGenomics	dv	evaluate_variants	non_reference_concordance_rate	98.07%
NA12878	NA12878_10XGenomics	dv	evaluate_variants	overall_genotype_concordance	98.07%
NA12878	NA12878_10XGenomics	dv	evaluate_variants	unmatched_true_alleles_rate	0.14%
NA12878	NA12878_10XGenomics	dv	evaluate_variants	unmatched_eval_alleles_rate	0.28%
NA12878	NA12878_10XGenomics	dv	vcfeval	F-measure	0.9548
NA12878	NA12878_10XGenomics	dv	vcfeval	False-neg	11481
NA12878	NA12878_10XGenomics	dv	vcfeval	False-pos	2977
NA12878	NA12878_10XGenomics	dv	vcfeval	Precision	0.9809
NA12878	NA12878_10XGenomics	dv	vcfeval	Sensitivity	0.9301
NA12878	NA12878_10XGenomics	dv	vcfeval	Threshold	6.001
NA12878	NA12878_10XGenomics	dv	vcfeval	True-pos	152881
NA12878	NA12878_ILMN-TruSeq-Exome	dv	evaluate_variants	n_snps	772438
NA12878	NA12878_ILMN-TruSeq-Exome	dv	evaluate_variants	n_indels	110857
NA12878	NA12878_ILMN-TruSeq-Exome	dv	evaluate_variants	ti_tv_ratio	1.67
NA12878	NA12878_ILMN-TruSeq-Exome	dv	evaluate_variants	het_hom_ratio	0.56
NA12878	NA12878_ILMN-TruSeq-Exome	dv	evaluate_variants	insertion_deletion_ratio	0.92
NA12878	NA12878_ILMN-TruSeq-Exome	dv	evaluate_variants	ppv-snp_and_indel	99.39%
NA12878	NA12878_ILMN-TruSeq-Exome	dv	evaluate_variants	sensitivity-snp_and_indel	93.01%
NA12878	NA12878_ILMN-TruSeq-Exome	dv	evaluate_variants	F1-snp_and_indel	96.09%
NA12878	NA12878_ILMN-TruSeq-Exome	dv	evaluate_variants	ppv-snp	99.48%
NA12878	NA12878_ILMN-TruSeq-Exome	dv	evaluate_variants	sensitivity-snp	93.25%
NA12878	NA12878_ILMN-TruSeq-Exome	dv	evaluate_variants	F1-snp	96.26%
NA12878	NA12878_ILMN-TruSeq-Exome	dv	evaluate_variants	ppv-indel	95.00%
NA12878	NA12878_ILMN-TruSeq-Exome	dv	evaluate_variants	sensitivity-indel	82.61%
NA12878	NA12878_ILMN-TruSeq-Exome	dv	evaluate_variants	F1-indel	88.37%
NA12878	NA12878_ILMN-TruSeq-Exome	dv	evaluate_variants	non_reference_concordance_rate	96.63%
NA12878	NA12878_ILMN-TruSeq-Exome	dv	evaluate_variants	overall_genotype_concordance	96.63%
NA12878	NA12878_ILMN-TruSeq-Exome	dv	evaluate_variants	unmatched_true_alleles_rate	0.00%
NA12878	NA12878_ILMN-TruSeq-Exome	dv	evaluate_variants	unmatched_eval_alleles_rate	0.00%
NA12878	NA12878_ILMN-TruSeq-Exome	dv	vcfeval	F-measure	0.9343
NA12878	NA12878_ILMN-TruSeq-Exome	dv	vcfeval	False-neg	100
NA12878	NA12878_ILMN-TruSeq-Exome	dv	vcfeval	False-pos	33
NA12878	NA12878_ILMN-TruSeq-Exome	dv	vcfeval	Precision	0.9663
NA12878	NA12878_ILMN-TruSeq-Exome	dv	vcfeval	Sensitivity	0.9043
NA12878	NA12878_ILMN-TruSeq-Exome	dv	vcfeval	Threshold	10.196
NA12878	NA12878_ILMN-TruSeq-Exome	dv	vcfeval	True-pos	945
NA12878	NA12878_PacBio-RAW	dv	evaluate_variants	n_snps	3817264
NA12878	NA12878_PacBio-RAW	dv	evaluate_variants	n_indels	106366
NA12878	NA12878_PacBio-RAW	dv	evaluate_variants	ti_tv_ratio	1.96
NA12878	NA12878_PacBio-RAW	dv	evaluate_variants	het_hom_ratio	1.62
NA12878	NA12878_PacBio-RAW	dv	evaluate_variants	insertion_deletion_ratio	1.11
NA12878	NA12878_PacBio-RAW	dv	evaluate_variants	ppv-snp_and_indel	97.25%
NA12878	NA12878_PacBio-RAW	dv	evaluate_variants	sensitivity-snp_and_indel	88.51%
NA12878	NA12878_PacBio-RAW	dv	evaluate_variants	F1-snp_and_indel	92.67%
NA12878	NA12878_PacBio-RAW	dv	evaluate_variants	ppv-snp	98.19%
NA12878	NA12878_PacBio-RAW	dv	evaluate_variants	sensitivity-snp	97.39%
NA12878	NA12878_PacBio-RAW	dv	evaluate_variants	F1-snp	97.79%
NA12878	NA12878_PacBio-RAW	dv	evaluate_variants	ppv-indel	58.94%
NA12878	NA12878_PacBio-RAW	dv	evaluate_variants	sensitivity-indel	12.32%
NA12878	NA12878_PacBio-RAW	dv	evaluate_variants	F1-indel	20.38%
NA12878	NA12878_PacBio-RAW	dv	evaluate_variants	non_reference_concordance_rate	95.25%
NA12878	NA12878_PacBio-RAW	dv	evaluate_variants	overall_genotype_concordance	95.25%
NA12878	NA12878_PacBio-RAW	dv	evaluate_variants	unmatched_true_alleles_rate	0.09%
NA12878	NA12878_PacBio-RAW	dv	evaluate_variants	unmatched_eval_alleles_rate	2.30%
NA12878	NA12878_PacBio-RAW	dv	vcfeval	F-measure	0.9105
NA12878	NA12878_PacBio-RAW	dv	vcfeval	False-neg	22590
NA12878	NA12878_PacBio-RAW	dv	vcfeval	False-pos	5283
NA12878	NA12878_PacBio-RAW	dv	vcfeval	Precision	0.9641
NA12878	NA12878_PacBio-RAW	dv	vcfeval	Sensitivity	0.8626
NA12878	NA12878_PacBio-RAW	dv	vcfeval	Threshold	7.169
NA12878	NA12878_PacBio-RAW	dv	vcfeval	True-pos	141772
NA24385	NA24385_HiSeq-2x250-novoalign	dv	evaluate_variants	n_snps	3789343
NA24385	NA24385_HiSeq-2x250-novoalign	dv	evaluate_variants	n_indels	776187
NA24385	NA24385_HiSeq-2x250-novoalign	dv	evaluate_variants	ti_tv_ratio	2.03
NA24385	NA24385_HiSeq-2x250-novoalign	dv	evaluate_variants	het_hom_ratio	1.48
NA24385	NA24385_HiSeq-2x250-novoalign	dv	evaluate_variants	insertion_deletion_ratio	0.97
NA24385	NA24385_HiSeq-2x250-novoalign	dv	evaluate_variants	ppv-snp_and_indel	99.98%
NA24385	NA24385_HiSeq-2x250-novoalign	dv	evaluate_variants	sensitivity-snp_and_indel	99.76%
NA24385	NA24385_HiSeq-2x250-novoalign	dv	evaluate_variants	F1-snp_and_indel	99.87%
NA24385	NA24385_HiSeq-2x250-novoalign	dv	evaluate_variants	ppv-snp	99.99%
NA24385	NA24385_HiSeq-2x250-novoalign	dv	evaluate_variants	sensitivity-snp	99.87%
NA24385	NA24385_HiSeq-2x250-novoalign	dv	evaluate_variants	F1-snp	99.93%
NA24385	NA24385_HiSeq-2x250-novoalign	dv	evaluate_variants	ppv-indel	99.91%
NA24385	NA24385_HiSeq-2x250-novoalign	dv	evaluate_variants	sensitivity-indel	98.80%
NA24385	NA24385_HiSeq-2x250-novoalign	dv	evaluate_variants	F1-indel	99.35%
NA24385	NA24385_HiSeq-2x250-novoalign	dv	evaluate_variants	non_reference_concordance_rate	99.85%
NA24385	NA24385_HiSeq-2x250-novoalign	dv	evaluate_variants	overall_genotype_concordance	99.85%
NA24385	NA24385_HiSeq-2x250-novoalign	dv	evaluate_variants	unmatched_true_alleles_rate	0.05%
NA24385	NA24385_HiSeq-2x250-novoalign	dv	evaluate_variants	unmatched_eval_alleles_rate	0.05%
NA24385	NA24385_HiSeq-2x250-novoalign	dv	vcfeval	F-measure	0.9971
NA24385	NA24385_HiSeq-2x250-novoalign	dv	vcfeval	False-neg	642
NA24385	NA24385_HiSeq-2x250-novoalign	dv	vcfeval	False-pos	295
NA24385	NA24385_HiSeq-2x250-novoalign	dv	vcfeval	Precision	0.9981
NA24385	NA24385_HiSeq-2x250-novoalign	dv	vcfeval	Sensitivity	0.9960
NA24385	NA24385_HiSeq-2x250-novoalign	dv	vcfeval	Threshold	6.097
NA24385	NA24385_HiSeq-2x250-novoalign	dv	vcfeval	True-pos	159038
NA24385	NA24385_HiSeq-novoalign-60x	dv	evaluate_variants	n_snps	3860012
NA24385	NA24385_HiSeq-novoalign-60x	dv	evaluate_variants	n_indels	847123
NA24385	NA24385_HiSeq-novoalign-60x	dv	evaluate_variants	ti_tv_ratio	2.03
NA24385	NA24385_HiSeq-novoalign-60x	dv	evaluate_variants	het_hom_ratio	1.52
NA24385	NA24385_HiSeq-novoalign-60x	dv	evaluate_variants	insertion_deletion_ratio	1.02
NA24385	NA24385_HiSeq-novoalign-60x	dv	evaluate_variants	ppv-snp_and_indel	99.98%
NA24385	NA24385_HiSeq-novoalign-60x	dv	evaluate_variants	sensitivity-snp_and_indel	99.88%
NA24385	NA24385_HiSeq-novoalign-60x	dv	evaluate_variants	F1-snp_and_indel	99.93%
NA24385	NA24385_HiSeq-novoalign-60x	dv	evaluate_variants	ppv-snp	99.99%
NA24385	NA24385_HiSeq-novoalign-60x	dv	evaluate_variants	sensitivity-snp	99.96%
NA24385	NA24385_HiSeq-novoalign-60x	dv	evaluate_variants	F1-snp	99.97%
NA24385	NA24385_HiSeq-novoalign-60x	dv	evaluate_variants	ppv-indel	99.92%
NA24385	NA24385_HiSeq-novoalign-60x	dv	evaluate_variants	sensitivity-indel	99.21%
NA24385	NA24385_HiSeq-novoalign-60x	dv	evaluate_variants	F1-indel	99.56%
NA24385	NA24385_HiSeq-novoalign-60x	dv	evaluate_variants	non_reference_concordance_rate	99.91%
NA24385	NA24385_HiSeq-novoalign-60x	dv	evaluate_variants	overall_genotype_concordance	99.91%
NA24385	NA24385_HiSeq-novoalign-60x	dv	evaluate_variants	unmatched_true_alleles_rate	0.03%
NA24385	NA24385_HiSeq-novoalign-60x	dv	evaluate_variants	unmatched_eval_alleles_rate	0.07%
NA24385	NA24385_HiSeq-novoalign-60x	dv	vcfeval	F-measure	0.9983
NA24385	NA24385_HiSeq-novoalign-60x	dv	vcfeval	False-neg	359
NA24385	NA24385_HiSeq-novoalign-60x	dv	vcfeval	False-pos	192
NA24385	NA24385_HiSeq-novoalign-60x	dv	vcfeval	Precision	0.9988
NA24385	NA24385_HiSeq-novoalign-60x	dv	vcfeval	Sensitivity	0.9978
NA24385	NA24385_HiSeq-novoalign-60x	dv	vcfeval	Threshold	6.008
NA24385	NA24385_HiSeq-novoalign-60x	dv	vcfeval	True-pos	159321
NA24385	NA24385_Ion-exome	dv	evaluate_variants	n_snps	75760
NA24385	NA24385_Ion-exome	dv	evaluate_variants	n_indels	2342
NA24385	NA24385_Ion-exome	dv	evaluate_variants	ti_tv_ratio	2.40
NA24385	NA24385_Ion-exome	dv	evaluate_variants	het_hom_ratio	1.06
NA24385	NA24385_Ion-exome	dv	evaluate_variants	insertion_deletion_ratio	1.14
NA24385	NA24385_Ion-exome	dv	evaluate_variants	ppv-snp_and_indel	99.79%
NA24385	NA24385_Ion-exome	dv	evaluate_variants	sensitivity-snp_and_indel	94.12%
NA24385	NA24385_Ion-exome	dv	evaluate_variants	F1-snp_and_indel	96.87%
NA24385	NA24385_Ion-exome	dv	evaluate_variants	ppv-snp	99.79%
NA24385	NA24385_Ion-exome	dv	evaluate_variants	sensitivity-snp	95.09%
NA24385	NA24385_Ion-exome	dv	evaluate_variants	F1-snp	97.38%
NA24385	NA24385_Ion-exome	dv	evaluate_variants	ppv-indel	100.00%
NA24385	NA24385_Ion-exome	dv	evaluate_variants	sensitivity-indel	52.17%
NA24385	NA24385_Ion-exome	dv	evaluate_variants	F1-indel	68.57%
NA24385	NA24385_Ion-exome	dv	evaluate_variants	non_reference_concordance_rate	98.13%
NA24385	NA24385_Ion-exome	dv	evaluate_variants	overall_genotype_concordance	98.13%
NA24385	NA24385_Ion-exome	dv	evaluate_variants	unmatched_true_alleles_rate	0.00%
NA24385	NA24385_Ion-exome	dv	evaluate_variants	unmatched_eval_alleles_rate	0.31%
NA24385	NA24385_Ion-exome	dv	vcfeval	F-measure	0.9546
NA24385	NA24385_Ion-exome	dv	vcfeval	False-neg	74
NA24385	NA24385_Ion-exome	dv	vcfeval	False-pos	16
NA24385	NA24385_Ion-exome	dv	vcfeval	Precision	0.9834
NA24385	NA24385_Ion-exome	dv	vcfeval	Sensitivity	0.9275
NA24385	NA24385_Ion-exome	dv	vcfeval	Threshold	8.490
NA24385	NA24385_Ion-exome	dv	vcfeval	True-pos	946
NA24385	NA24385_SOLID-5500W	dv	evaluate_variants	n_snps	3024063
NA24385	NA24385_SOLID-5500W	dv	evaluate_variants	n_indels	89193
NA24385	NA24385_SOLID-5500W	dv	evaluate_variants	ti_tv_ratio	2.05
NA24385	NA24385_SOLID-5500W	dv	evaluate_variants	het_hom_ratio	1.33
NA24385	NA24385_SOLID-5500W	dv	evaluate_variants	insertion_deletion_ratio	0.81
NA24385	NA24385_SOLID-5500W	dv	evaluate_variants	ppv-snp_and_indel	99.01%
NA24385	NA24385_SOLID-5500W	dv	evaluate_variants	sensitivity-snp_and_indel	76.62%
NA24385	NA24385_SOLID-5500W	dv	evaluate_variants	F1-snp_and_indel	86.39%
NA24385	NA24385_SOLID-5500W	dv	evaluate_variants	ppv-snp	98.99%
NA24385	NA24385_SOLID-5500W	dv	evaluate_variants	sensitivity-snp	83.13%
NA24385	NA24385_SOLID-5500W	dv	evaluate_variants	F1-snp	90.37%
NA24385	NA24385_SOLID-5500W	dv	evaluate_variants	ppv-indel	99.61%
NA24385	NA24385_SOLID-5500W	dv	evaluate_variants	sensitivity-indel	21.17%
NA24385	NA24385_SOLID-5500W	dv	evaluate_variants	F1-indel	34.92%
NA24385	NA24385_SOLID-5500W	dv	evaluate_variants	non_reference_concordance_rate	97.25%
NA24385	NA24385_SOLID-5500W	dv	evaluate_variants	overall_genotype_concordance	97.25%
NA24385	NA24385_SOLID-5500W	dv	evaluate_variants	unmatched_true_alleles_rate	0.05%
NA24385	NA24385_SOLID-5500W	dv	evaluate_variants	unmatched_eval_alleles_rate	0.60%
NA24385	NA24385_SOLID-5500W	dv	vcfeval	F-measure	0.8484
NA24385	NA24385_SOLID-5500W	dv	vcfeval	False-neg	39542
NA24385	NA24385_SOLID-5500W	dv	vcfeval	False-pos	3395
NA24385	NA24385_SOLID-5500W	dv	vcfeval	Precision	0.9725
NA24385	NA24385_SOLID-5500W	dv	vcfeval	Sensitivity	0.7524
NA24385	NA24385_SOLID-5500W	dv	vcfeval	Threshold	6.004
NA24385	NA24385_SOLID-5500W	dv	vcfeval	True-pos	120138
NA12878	NA12878_10XGenomicsChromium	gatk	evaluate_variants	n_snps	3833625
NA12878	NA12878_10XGenomicsChromium	gatk	evaluate_variants	n_indels	830969
NA12878	NA12878_10XGenomicsChromium	gatk	evaluate_variants	ti_tv_ratio	1.90
NA12878	NA12878_10XGenomicsChromium	gatk	evaluate_variants	het_hom_ratio	1.68
NA12878	NA12878_10XGenomicsChromium	gatk	evaluate_variants	insertion_deletion_ratio	0.98
NA12878	NA12878_10XGenomicsChromium	gatk	evaluate_variants	ppv-snp_and_indel	94.62%
NA12878	NA12878_10XGenomicsChromium	gatk	evaluate_variants	sensitivity-snp_and_indel	99.08%
NA12878	NA12878_10XGenomicsChromium	gatk	evaluate_variants	F1-snp_and_indel	96.80%
NA12878	NA12878_10XGenomicsChromium	gatk	evaluate_variants	ppv-snp	95.14%
NA12878	NA12878_10XGenomicsChromium	gatk	evaluate_variants	sensitivity-snp	99.46%
NA12878	NA12878_10XGenomicsChromium	gatk	evaluate_variants	F1-snp	97.25%
NA12878	NA12878_10XGenomicsChromium	gatk	evaluate_variants	ppv-indel	90.26%
NA12878	NA12878_10XGenomicsChromium	gatk	evaluate_variants	sensitivity-indel	95.91%
NA12878	NA12878_10XGenomicsChromium	gatk	evaluate_variants	F1-indel	93.00%
NA12878	NA12878_10XGenomicsChromium	gatk	evaluate_variants	non_reference_concordance_rate	94.12%
NA12878	NA12878_10XGenomicsChromium	gatk	evaluate_variants	overall_genotype_concordance	94.12%
NA12878	NA12878_10XGenomicsChromium	gatk	evaluate_variants	unmatched_true_alleles_rate	0.14%
NA12878	NA12878_10XGenomicsChromium	gatk	evaluate_variants	unmatched_eval_alleles_rate	0.05%
NA12878	NA12878_10XGenomicsChromium	gatk	vcfeval	F-measure	0.9818
NA12878	NA12878_10XGenomicsChromium	gatk	vcfeval	False-neg	3552
NA12878	NA12878_10XGenomicsChromium	gatk	vcfeval	False-pos	2413
NA12878	NA12878_10XGenomicsChromium	gatk	vcfeval	Precision	0.9852
NA12878	NA12878_10XGenomicsChromium	gatk	vcfeval	Sensitivity	0.9784
NA12878	NA12878_10XGenomicsChromium	gatk	vcfeval	Threshold	169.770
NA12878	NA12878_10XGenomicsChromium	gatk	vcfeval	True-pos	160810
NA12878	NA12878_10XGenomicsChromium	long-ranger	evaluate_variants	n_snps	3918071
NA12878	NA12878_10XGenomicsChromium	long-ranger	evaluate_variants	n_indels	789679
NA12878	NA12878_10XGenomicsChromium	long-ranger	evaluate_variants	ti_tv_ratio	2.01
NA12878	NA12878_10XGenomicsChromium	long-ranger	evaluate_variants	het_hom_ratio	1.55
NA12878	NA12878_10XGenomicsChromium	long-ranger	evaluate_variants	insertion_deletion_ratio	0.92
NA12878	NA12878_10XGenomicsChromium	long-ranger	evaluate_variants	ppv-snp_and_indel	98.26%
NA12878	NA12878_10XGenomicsChromium	long-ranger	evaluate_variants	sensitivity-snp_and_indel	98.13%
NA12878	NA12878_10XGenomicsChromium	long-ranger	evaluate_variants	F1-snp_and_indel	98.19%
NA12878	NA12878_10XGenomicsChromium	long-ranger	evaluate_variants	ppv-snp	99.88%
NA12878	NA12878_10XGenomicsChromium	long-ranger	evaluate_variants	sensitivity-snp	99.79%
NA12878	NA12878_10XGenomicsChromium	long-ranger	evaluate_variants	F1-snp	99.83%
NA12878	NA12878_10XGenomicsChromium	long-ranger	evaluate_variants	ppv-indel	84.30%
NA12878	NA12878_10XGenomicsChromium	long-ranger	evaluate_variants	sensitivity-indel	83.94%
NA12878	NA12878_10XGenomicsChromium	long-ranger	evaluate_variants	F1-indel	84.12%
NA12878	NA12878_10XGenomicsChromium	long-ranger	evaluate_variants	non_reference_concordance_rate	97.94%
NA12878	NA12878_10XGenomicsChromium	long-ranger	evaluate_variants	overall_genotype_concordance	97.94%
NA12878	NA12878_10XGenomicsChromium	long-ranger	evaluate_variants	unmatched_true_alleles_rate	0.12%
NA12878	NA12878_10XGenomicsChromium	long-ranger	evaluate_variants	unmatched_eval_alleles_rate	0.04%
NA12878	NA12878_10XGenomicsChromium	long-ranger	vcfeval	F-measure	0.9894
NA12878	NA12878_10XGenomicsChromium	long-ranger	vcfeval	False-neg	1814
NA12878	NA12878_10XGenomicsChromium	long-ranger	vcfeval	False-pos	1683
NA12878	NA12878_10XGenomicsChromium	long-ranger	vcfeval	Precision	0.9898
NA12878	NA12878_10XGenomicsChromium	long-ranger	vcfeval	Sensitivity	0.9890
NA12878	NA12878_10XGenomicsChromium	long-ranger	vcfeval	Threshold	15.410
NA12878	NA12878_10XGenomicsChromium	long-ranger	vcfeval	True-pos	162548
NA24385	NA24385_Ion-exome	TVC	evaluate_variants	n_snps	36703
NA24385	NA24385_Ion-exome	TVC	evaluate_variants	n_indels	1823
NA24385	NA24385_Ion-exome	TVC	evaluate_variants	ti_tv_ratio	2.67
NA24385	NA24385_Ion-exome	TVC	evaluate_variants	het_hom_ratio	1.62
NA24385	NA24385_Ion-exome	TVC	evaluate_variants	insertion_deletion_ratio	0.74
NA24385	NA24385_Ion-exome	TVC	evaluate_variants	ppv-snp_and_indel	98.11%
NA24385	NA24385_Ion-exome	TVC	evaluate_variants	sensitivity-snp_and_indel	96.47%
NA24385	NA24385_Ion-exome	TVC	evaluate_variants	F1-snp_and_indel	97.28%
NA24385	NA24385_Ion-exome	TVC	evaluate_variants	ppv-snp	98.78%
NA24385	NA24385_Ion-exome	TVC	evaluate_variants	sensitivity-snp	97.39%
NA24385	NA24385_Ion-exome	TVC	evaluate_variants	F1-snp	98.08%
NA24385	NA24385_Ion-exome	TVC	evaluate_variants	ppv-indel	65.00%
NA24385	NA24385_Ion-exome	TVC	evaluate_variants	sensitivity-indel	56.52%
NA24385	NA24385_Ion-exome	TVC	evaluate_variants	F1-indel	60.47%
NA24385	NA24385_Ion-exome	TVC	evaluate_variants	non_reference_concordance_rate	97.41%
NA24385	NA24385_Ion-exome	TVC	evaluate_variants	overall_genotype_concordance	97.41%
NA24385	NA24385_Ion-exome	TVC	evaluate_variants	unmatched_true_alleles_rate	0.30%
NA24385	NA24385_Ion-exome	TVC	evaluate_variants	unmatched_eval_alleles_rate	0.41%
NA24385	NA24385_Ion-exome	TVC	vcfeval	F-measure	0.9753
NA24385	NA24385_Ion-exome	TVC	vcfeval	False-neg	32
NA24385	NA24385_Ion-exome	TVC	vcfeval	False-pos	18
NA24385	NA24385_Ion-exome	TVC	vcfeval	Precision	0.9821
NA24385	NA24385_Ion-exome	TVC	vcfeval	Sensitivity	0.9686
NA24385	NA24385_Ion-exome	TVC	vcfeval	Threshold	29.100
NA24385	NA24385_Ion-exome	TVC	vcfeval	True-pos	988
NA24385	NA24385_Ion-exome	gatk	evaluate_variants	n_snps	61495
NA24385	NA24385_Ion-exome	gatk	evaluate_variants	n_indels	213795
NA24385	NA24385_Ion-exome	gatk	evaluate_variants	ti_tv_ratio	2.33
NA24385	NA24385_Ion-exome	gatk	evaluate_variants	het_hom_ratio	1.05
NA24385	NA24385_Ion-exome	gatk	evaluate_variants	insertion_deletion_ratio	0.34
NA24385	NA24385_Ion-exome	gatk	evaluate_variants	ppv-snp_and_indel	19.15%
NA24385	NA24385_Ion-exome	gatk	evaluate_variants	sensitivity-snp_and_indel	93.24%
NA24385	NA24385_Ion-exome	gatk	evaluate_variants	F1-snp_and_indel	31.78%
NA24385	NA24385_Ion-exome	gatk	evaluate_variants	ppv-snp	98.01%
NA24385	NA24385_Ion-exome	gatk	evaluate_variants	sensitivity-snp	93.68%
NA24385	NA24385_Ion-exome	gatk	evaluate_variants	F1-snp	95.79%
NA24385	NA24385_Ion-exome	gatk	evaluate_variants	ppv-indel	0.42%
NA24385	NA24385_Ion-exome	gatk	evaluate_variants	sensitivity-indel	73.91%
NA24385	NA24385_Ion-exome	gatk	evaluate_variants	F1-indel	0.84%
NA24385	NA24385_Ion-exome	gatk	evaluate_variants	non_reference_concordance_rate	18.91%
NA24385	NA24385_Ion-exome	gatk	evaluate_variants	overall_genotype_concordance	18.91%
NA24385	NA24385_Ion-exome	gatk	evaluate_variants	unmatched_true_alleles_rate	0.00%
NA24385	NA24385_Ion-exome	gatk	evaluate_variants	unmatched_eval_alleles_rate	0.11%
NA24385	NA24385_Ion-exome	gatk	vcfeval	F-measure	0.6777
NA24385	NA24385_Ion-exome	gatk	vcfeval	False-neg	406
NA24385	NA24385_Ion-exome	gatk	vcfeval	False-pos	178
NA24385	NA24385_Ion-exome	gatk	vcfeval	Precision	0.7753
NA24385	NA24385_Ion-exome	gatk	vcfeval	Sensitivity	0.6020
NA24385	NA24385_Ion-exome	gatk	vcfeval	Threshold	1441.770
NA24385	NA24385_Ion-exome	gatk	vcfeval	True-pos	614
NA12878	NA12878_ILMN-TruSeq-Exome	gatk	evaluate_variants	n_snps	434907
NA12878	NA12878_ILMN-TruSeq-Exome	gatk	evaluate_variants	n_indels	97133
NA12878	NA12878_ILMN-TruSeq-Exome	gatk	evaluate_variants	ti_tv_ratio	1.88
NA12878	NA12878_ILMN-TruSeq-Exome	gatk	evaluate_variants	het_hom_ratio	0.35
NA12878	NA12878_ILMN-TruSeq-Exome	gatk	evaluate_variants	insertion_deletion_ratio	0.75
NA12878	NA12878_ILMN-TruSeq-Exome	gatk	evaluate_variants	ppv-snp_and_indel	99.27%
NA12878	NA12878_ILMN-TruSeq-Exome	gatk	evaluate_variants	sensitivity-snp_and_indel	91.39%
NA12878	NA12878_ILMN-TruSeq-Exome	gatk	evaluate_variants	F1-snp_and_indel	95.17%
NA12878	NA12878_ILMN-TruSeq-Exome	gatk	evaluate_variants	ppv-snp	99.36%
NA12878	NA12878_ILMN-TruSeq-Exome	gatk	evaluate_variants	sensitivity-snp	91.78%
NA12878	NA12878_ILMN-TruSeq-Exome	gatk	evaluate_variants	F1-snp	95.42%
NA12878	NA12878_ILMN-TruSeq-Exome	gatk	evaluate_variants	ppv-indel	94.44%
NA12878	NA12878_ILMN-TruSeq-Exome	gatk	evaluate_variants	sensitivity-indel	73.91%
NA12878	NA12878_ILMN-TruSeq-Exome	gatk	evaluate_variants	F1-indel	82.93%
NA12878	NA12878_ILMN-TruSeq-Exome	gatk	evaluate_variants	non_reference_concordance_rate	97.19%
NA12878	NA12878_ILMN-TruSeq-Exome	gatk	evaluate_variants	overall_genotype_concordance	97.19%
NA12878	NA12878_ILMN-TruSeq-Exome	gatk	evaluate_variants	unmatched_true_alleles_rate	0.00%
NA12878	NA12878_ILMN-TruSeq-Exome	gatk	evaluate_variants	unmatched_eval_alleles_rate	0.00%
NA12878	NA12878_ILMN-TruSeq-Exome	gatk	vcfeval	F-measure	0.9322
NA12878	NA12878_ILMN-TruSeq-Exome	gatk	vcfeval	False-neg	110
NA12878	NA12878_ILMN-TruSeq-Exome	gatk	vcfeval	False-pos	26
NA12878	NA12878_ILMN-TruSeq-Exome	gatk	vcfeval	Precision	0.9729
NA12878	NA12878_ILMN-TruSeq-Exome	gatk	vcfeval	Sensitivity	0.8947
NA12878	NA12878_ILMN-TruSeq-Exome	gatk	vcfeval	Threshold	31.770
NA12878	NA12878_ILMN-TruSeq-Exome	gatk	vcfeval	True-pos	935
NA12878	NA12878_ILMN-TruSeq-Exome	ensemble	evaluate_variants	n_snps	28307
NA12878	NA12878_ILMN-TruSeq-Exome	ensemble	evaluate_variants	n_indels	1081
NA12878	NA12878_ILMN-TruSeq-Exome	ensemble	evaluate_variants	ti_tv_ratio	2.72
NA12878	NA12878_ILMN-TruSeq-Exome	ensemble	evaluate_variants	het_hom_ratio	1.73
NA12878	NA12878_ILMN-TruSeq-Exome	ensemble	evaluate_variants	insertion_deletion_ratio	0.81
NA12878	NA12878_ILMN-TruSeq-Exome	ensemble	evaluate_variants	ppv-snp_and_indel	98.08%
NA12878	NA12878_ILMN-TruSeq-Exome	ensemble	evaluate_variants	sensitivity-snp_and_indel	92.92%
NA12878	NA12878_ILMN-TruSeq-Exome	ensemble	evaluate_variants	F1-snp_and_indel	95.43%
NA12878	NA12878_ILMN-TruSeq-Exome	ensemble	evaluate_variants	ppv-snp	98.35%
NA12878	NA12878_ILMN-TruSeq-Exome	ensemble	evaluate_variants	sensitivity-snp	93.25%
NA12878	NA12878_ILMN-TruSeq-Exome	ensemble	evaluate_variants	F1-snp	95.73%
NA12878	NA12878_ILMN-TruSeq-Exome	ensemble	evaluate_variants	ppv-indel	85.71%
NA12878	NA12878_ILMN-TruSeq-Exome	ensemble	evaluate_variants	sensitivity-indel	78.26%
NA12878	NA12878_ILMN-TruSeq-Exome	ensemble	evaluate_variants	F1-indel	81.82%
NA12878	NA12878_ILMN-TruSeq-Exome	ensemble	evaluate_variants	non_reference_concordance_rate	96.16%
NA12878	NA12878_ILMN-TruSeq-Exome	ensemble	evaluate_variants	overall_genotype_concordance	96.16%
NA12878	NA12878_ILMN-TruSeq-Exome	ensemble	evaluate_variants	unmatched_true_alleles_rate	0.00%
NA12878	NA12878_ILMN-TruSeq-Exome	ensemble	evaluate_variants	unmatched_eval_alleles_rate	0.00%
NA12878	NA12878_ILMN-TruSeq-Exome	ensemble	vcfeval	F-measure	0.9411
NA12878	NA12878_ILMN-TruSeq-Exome	ensemble	vcfeval	False-neg	95
NA12878	NA12878_ILMN-TruSeq-Exome	ensemble	vcfeval	False-pos	24
NA12878	NA12878_ILMN-TruSeq-Exome	ensemble	vcfeval	Precision	0.9754
NA12878	NA12878_ILMN-TruSeq-Exome	ensemble	vcfeval	Sensitivity	0.9091
NA12878	NA12878_ILMN-TruSeq-Exome	ensemble	vcfeval	Threshold	30.770
NA12878	NA12878_ILMN-TruSeq-Exome	ensemble	vcfeval	True-pos	950
NA12878	NA12878_PacBio-RAW	samtools	evaluate_variants	n_snps	471508
NA12878	NA12878_PacBio-RAW	samtools	evaluate_variants	n_indels	23869
NA12878	NA12878_PacBio-RAW	samtools	evaluate_variants	ti_tv_ratio	0.87
NA12878	NA12878_PacBio-RAW	samtools	evaluate_variants	het_hom_ratio	42.20
NA12878	NA12878_PacBio-RAW	samtools	evaluate_variants	insertion_deletion_ratio	0.71
NA12878	NA12878_PacBio-RAW	samtools	evaluate_variants	ppv-snp_and_indel	40.89%
NA12878	NA12878_PacBio-RAW	samtools	evaluate_variants	sensitivity-snp_and_indel	89.34%
NA12878	NA12878_PacBio-RAW	samtools	evaluate_variants	F1-snp_and_indel	56.10%
NA12878	NA12878_PacBio-RAW	samtools	evaluate_variants	ppv-snp	42.36%
NA12878	NA12878_PacBio-RAW	samtools	evaluate_variants	sensitivity-snp	98.89%
NA12878	NA12878_PacBio-RAW	samtools	evaluate_variants	F1-snp	59.31%
NA12878	NA12878_PacBio-RAW	samtools	evaluate_variants	ppv-indel	8.22%
NA12878	NA12878_PacBio-RAW	samtools	evaluate_variants	sensitivity-indel	7.42%
NA12878	NA12878_PacBio-RAW	samtools	evaluate_variants	F1-indel	7.80%
NA12878	NA12878_PacBio-RAW	samtools	evaluate_variants	non_reference_concordance_rate	28.39%
NA12878	NA12878_PacBio-RAW	samtools	evaluate_variants	overall_genotype_concordance	28.39%
NA12878	NA12878_PacBio-RAW	samtools	evaluate_variants	unmatched_true_alleles_rate	0.94%
NA12878	NA12878_PacBio-RAW	samtools	evaluate_variants	unmatched_eval_alleles_rate	4.33%
NA12878	NA12878_PacBio-RAW	samtools	vcfeval	F-measure	0.6539
NA12878	NA12878_PacBio-RAW	samtools	vcfeval	False-neg	80172
NA12878	NA12878_PacBio-RAW	samtools	vcfeval	False-pos	8941
NA12878	NA12878_PacBio-RAW	samtools	vcfeval	Precision	0.9040
NA12878	NA12878_PacBio-RAW	samtools	vcfeval	Sensitivity	0.5122
NA12878	NA12878_PacBio-RAW	samtools	vcfeval	Threshold	222.000
NA12878	NA12878_PacBio-RAW	samtools	vcfeval	True-pos	84190
NA24385	NA24385_SOLID-5500W	gatk	evaluate_variants	n_snps	3269988
NA24385	NA24385_SOLID-5500W	gatk	evaluate_variants	n_indels	181512
NA24385	NA24385_SOLID-5500W	gatk	evaluate_variants	ti_tv_ratio	1.70
NA24385	NA24385_SOLID-5500W	gatk	evaluate_variants	het_hom_ratio	1.87
NA24385	NA24385_SOLID-5500W	gatk	evaluate_variants	insertion_deletion_ratio	0.81
NA24385	NA24385_SOLID-5500W	gatk	evaluate_variants	ppv-snp_and_indel	84.26%
NA24385	NA24385_SOLID-5500W	gatk	evaluate_variants	sensitivity-snp_and_indel	73.91%
NA24385	NA24385_SOLID-5500W	gatk	evaluate_variants	F1-snp_and_indel	78.75%
NA24385	NA24385_SOLID-5500W	gatk	evaluate_variants	ppv-snp	85.03%
NA24385	NA24385_SOLID-5500W	gatk	evaluate_variants	sensitivity-snp	79.23%
NA24385	NA24385_SOLID-5500W	gatk	evaluate_variants	F1-snp	82.03%
NA24385	NA24385_SOLID-5500W	gatk	evaluate_variants	ppv-indel	69.49%
NA24385	NA24385_SOLID-5500W	gatk	evaluate_variants	sensitivity-indel	28.63%
NA24385	NA24385_SOLID-5500W	gatk	evaluate_variants	F1-indel	40.55%
NA24385	NA24385_SOLID-5500W	gatk	evaluate_variants	non_reference_concordance_rate	81.95%
NA24385	NA24385_SOLID-5500W	gatk	evaluate_variants	overall_genotype_concordance	81.95%
NA24385	NA24385_SOLID-5500W	gatk	evaluate_variants	unmatched_true_alleles_rate	0.11%
NA24385	NA24385_SOLID-5500W	gatk	evaluate_variants	unmatched_eval_alleles_rate	0.06%
NA24385	NA24385_SOLID-5500W	gatk	vcfeval	F-measure	0.7830
NA24385	NA24385_SOLID-5500W	gatk	vcfeval	False-neg	49075
NA24385	NA24385_SOLID-5500W	gatk	vcfeval	False-pos	12220
NA24385	NA24385_SOLID-5500W	gatk	vcfeval	Precision	0.9005
NA24385	NA24385_SOLID-5500W	gatk	vcfeval	Sensitivity	0.6927
NA24385	NA24385_SOLID-5500W	gatk	vcfeval	Threshold	70.780
NA24385	NA24385_SOLID-5500W	gatk	vcfeval	True-pos	110605
